# Expanding the ligandable proteome by paralog hopping with covalent probes

**DOI:** 10.1101/2024.01.18.576274

**Authors:** Yuanjin Zhang, Zhonglin Liu, Marsha Hirschi, Oleg Brodsky, Eric Johnson, Sang Joon Won, Asako Nagata, Matthew D. Petroski, Jaimeen D. Majmudar, Sherry Niessen, Todd VanArsdale, Adam M. Gilbert, Matthew M. Hayward, Al E. Stewart, Andrew R. Nager, Bruno Melillo, Benjamin Cravatt

## Abstract

More than half of the ∼20,000 protein-encoding human genes have at least one paralog. Chemical proteomics has uncovered many electrophile-sensitive cysteines that are exclusive to a subset of paralogous proteins. Here, we explore whether such covalent compound-cysteine interactions can be used to discover ligandable pockets in paralogs that lack the cysteine. Leveraging the covalent ligandability of C109 in the cyclin CCNE2, we mutated the corresponding residue in paralog CCNE1 to cysteine (N112C) and found through activity-based protein profiling (ABPP) that this mutant reacts stereoselectively and site-specifically with tryptoline acrylamides. We then converted the tryptoline acrylamide-N112C-CCNE1 interaction into a NanoBRET-ABPP assay capable of identifying compounds that reversibly inhibit both N112C- and WT-CCNE1:CDK2 complexes. X-ray crystallography revealed a cryptic allosteric pocket at the CCNE1:CDK2 interface adjacent to N112 that binds the reversible inhibitors. Our findings thus provide a roadmap for leveraging electrophile-cysteine interactions to extend the ligandability of the proteome beyond covalent chemistry.

---

Paralogous proteins originate from gene duplication events and retain sequence and structural relatedness, while having evolved to perform overlapping but distinct functions in cells^1–3^. The shared functionality among paralogs is thought to contribute to the robustness of cellular systems, a hypothesis that is supported by the discovery of many synthetic lethality relationships for paralogs in cancer cells^4,5^. Examples include ENO1-ENO2^6^, SMARCA2-SMARCA4^7^, ARID1A-ARID1B^8^ and STAG1-STAG2^9,10^, and recent large-scale CRISPR screens are uncovering several other paralog dependencies^11–13^.

Depending on the unique versus shared functions of paralogous proteins in physiology and disease, chemical probes can be pursued that selectively target one versus several paralogs as a means to optimize drug efficacy and safety. One attractive way to achieve paralog-restricted activity with small molecules is through covalent chemistry targeting specific nucleophilic amino acid residues (e.g., cysteines) found in only one or a subset of related proteins. Covalent ligands targeting paralog-restricted cysteines have been described for kinases (e.g., JAK3_C909^14^, JAK1_C817^15^, FGFR4_C552^16^, PIK3CA_C862^17^) and RNA-binding proteins (NONO_C145)^18^ as well as for somatically mutated forms of KRAS (G12C)^19,20^ and TP53 (Y220C)^21^. While many of these compounds were developed using structure-guided approaches, the covalent chemical probes targeting JAK1_C817 and NONO_C145 were alternatively discovered by chemical proteomics^15,18^, and recent activity-based protein profiling (ABPP) investigations of stereochemically defined sets of electrophilic compounds (‘stereoprobes’) have identified covalent ligands for numerous paralog-restricted cysteines in structurally and functionally diverse proteins^22–24^.

While much attention has been given to targeting paralog-restricted cysteines with covalent chemistry, we wondered whether the discovery of such small molecule-protein interactions might offer even broader insights into the ligandability of the human proteome, if, for instance, paralogs lacking the covalently liganded cysteine might still possess a conserved pocket suitable for reversibly binding small molecules. To address the question of pocket conservation across paralogous proteins, we describe herein a strategy where electrophile-sensitive cysteines discovered by ABPP are introduced into a cysteine-less paralog by site-directed mutagenesis to enable screening with stereoprobe libraries, where stereoselective and site-specific covalent binding to the cysteine mutant protein is interpreted as evidence of a ligandable pocket. We then convert the stereoprobe ligands into high throughput screening-compatible probes to identify reversibly binding compounds capable of also targeting the wild-type paralog. We apply this approach to the cyclin paralogs CCNE2 and CCNE1, which are key regulators of cyclin-dependent kinase activity in cancer^25^ and possess or lack a ligandable cysteine, respectively (C109 in CCNE2^24^ and N112 in CCNE1). We identify tryptoline acrylamide stereoprobe ligands for the N112C-CCNE1 mutant and show that these probes display competitive binding with reversible 2,6-diazaspiro[3.4]octane inhibitors of CCNE1/CDK2 complexes recently reported in the patent literature^26^. Structural studies uncover a cryptic allosteric binding pocket for the reversible inhibitors residing at the interface of CCNE1 and CDK2 in proximity to N112 of CCNE1. Our findings thus describe a “paralog-hopping” strategy to illuminate reversible small molecule-binding pockets in the proteome from electrophile-cysteine interaction maps.
