## Supplementary Dataset 1 for "Expanding the ligandable proteome by paralog hopping with covalent probes"

### Sheet: Tab1
			Average_relative_enrichment								CV_relative_enrichment
Protein	Accession	Description	Mock_DMSO	WT_DMSO	WT_WX-02-308	WT_I-125A	N112C_DMSO	N112C_WX-02-308	N112C_WX-02-326	N112C_I-125A	Mock_DMSO	WT_DMSO	WT_WX-02-308	WT_I-125A	N112C_DMSO	N112C_WX-02-308	N112C_WX-02-326	N112C_I-125A
AGL	P35573	AGL Glycogen debranching enzyme	0.632832	1	1.05587	0.876397	0.931299	1.0139	0.98318	0.827584	0.149183	0	0.0139194	0.00235223	0.0158625	0.0584691	0.0260618	0.029587
ANKRD17	O75179	ANKRD17 Ankyrin repeat domain-containing protein 17 ANKRD17 Ankyrin repeat domain-containing protein 1...	0.0758231	1	1.00747	1.47364	1.17718	1.13738	1.00579	1.33056	1	0	0.109224	0.14984	0.23873	0.180453	0.284043	0.178199
BCLAF1	Q9NYF8	BCLAF1 Bcl-2-associated transcription factor 1	0.844039	1	1.22663	1.11396	0.882172	1.23811	0.958657	0.943299	0.203482	0	0.148151	0.117975	0.172619	0.113784	0.23136	0.207503
CCDC124	Q96CT7	CCDC124 Coiled-coil domain-containing protein 124	0.897324	1	1.20616	0.967319	0.848424	1.08049	1.63699	3.18486	0.0240087	0	0.316242	0.135334	0.280157	0.136446	0.30331	0.653369
CCNE1	P24864	CCNE1 G1/S-specific cyclin-E1	0.0249245	1	1	1	1	1	1	1	0.392104	0	0	0	0	0	0	0
CDK2	P24941	CDK2 Cyclin-dependent kinase 2	0.0145673	1	1.01346	0.862186	1.07445	1.19696	1.04926	0.953209	0.0071288	0	0.0417883	0.0199477	0.0352756	0.0251005	0.0687235	0.0319084
CKS1B	P61024	CKS1B Cyclin-dependent kinases regulatory subunit 1 CKS1B Cyclin-dependent kinases regulatory subunit ...	0.0209571	1	1.39769	1.18064	1.12832	2.49237	1.12867	1.19598	1	0	0.28755	0.00466883	0.149556	0.0719656	0.229613	0.00910962
CKS2	P33552	CKS2 Cyclin-dependent kinases regulatory subunit 2 CKS2 Cyclin-dependent kinases regulatory subunit 2...	0.0132517	1	1.17608	1.04354	1.06588	2.1035	1.07421	1.0407	0.577197	0	0.092398	0.0540017	0.00866648	0.0925884	0.00612644	0.0309857
DDX5	P17844	DDX5 Probable ATP-dependent RNA helicase DDX5	0.469684	1	0.988635	1.19184	0.919276	0.972985	0.992852	1.05664	0.782715	0	0.0323027	0.142523	0.153838	0.289854	0.0948347	0.169385
ERH	P84090	ERH Enhancer of rudimentary homolog	0.785659	1	0.959464	0.941942	0.860234	1.14894	0.879558	0.844874	0.313505	0	0.197085	0.123963	0.00611862	0.0854545	0.114179	0.0317335
GFPT1	Q06210	GFPT1 Glutamine--fructose-6-phosphate aminotransferase [isomerizing] 1 [REVIEWED] ENSG00000198380;Q06210;Q53QE6;Q9BXF8 GFPT1 Glutamine--fructose-6-phosphate aminotransfe...	0.942762	1	0.979926	0.897059	0.868605	1.08776	0.937509	0.882099	0.0814533	0	0.145738	0.108538	0.0731162	0.112563	0.0681585	0.1038
HNRNPK	P61978	HNRNPK Heterogeneous nuclear ribonucleoprotein K	0.7833	1	0.993949	1.20204	0.971929	1.5614	2.25102	2.79514	0.761216	7.85046e-17	0.0378438	0.0421141	0.0590229	0.443227	0.440972	0.608951
HSPA1B	P0DMV9	HSPA1B Heat shock 70 kDa protein 1B	0.411808	1	1.12941	1.19886	0.996665	1.12274	0.960831	1.07326	0.207722	7.85046e-17	0.00559659	0.0029764	0.112631	0.0208532	0.0585157	0.083465
HSPA5	P11021	HSPA5 78 kDa glucose-regulated protein	0.3336	1	1.06427	1.11407	0.861129	0.931095	0.79213	0.901539	0.39116	0	0.0827628	0.0546133	0.0512065	0.0126418	0.10275	0.118244
HSPA8	P11142	HSPA8 Heat shock cognate 71 kDa protein	0.344984	1	1.09856	1.22147	0.966245	1.13915	0.935198	1.05785	0.371336	0	0.0966189	0.0347643	0.0365551	0.0984312	0.0406984	0.0127821
HSPA9	P38646	HSPA9 Stress-70 protein, mitochondrial	0.253318	1	1.2564	1.61365	0.977246	1.00605	0.994446	1.24537	0.110237	0	0.289175	0.336806	0.291244	0.340541	0.0668144	0.174826
HSPD1	P10809	HSPD1 60 kDa heat shock protein, mitochondrial	0.224647	1	1.15613	1.11935	0.923295	1.05759	0.895558	0.944676	0.380072	0	0.1066	0.0116626	0.0296517	0.0692385	0.0615586	0.0367038
KIF20B	Q96Q89	KIF20B Kinesin-like protein KIF20B	0.0623854	1	1.00277	0.895639	0.909779	1.253	1.37008	1.28185	1	0	0.112215	0.0621243	0.0335742	0.223496	0.305051	0.263253
KPNA2	P52292	KPNA2 Importin subunit alpha-1	0.229102	1	0.967325	1.11525	0.891855	0.921532	0.815355	0.979605	0.16738	0	0.00360688	0.124053	0.135475	0.193403	0.10427	0.157092
KPNB1	Q14974	KPNB1 Importin subunit beta-1	0.05961	1	0.999265	1.35138	1.07375	1.08615	1.14264	1.44042	0.672014	7.85046e-17	0.0159321	0.00912064	0.0910633	0.0192789	0.232439	0.0558207
MNAT1	P51948	MNAT1 CDK-activating kinase assembly factor MAT1	0.0275743	1	1.08376	0.799698	0.814267	0.916689	0.778907	0.66289	0.0559455	0	0.018395	0.0325427	0.0716716	0.145112	0.0396233	0.0624976
NCL	P19338	NCL Nucleolin	0.232635	1	1.09153	1.64077	1.04196	1.05022	0.920062	1.41546	0.270787	0	0.173659	0.154276	0.169748	0.0743409	0.312072	0.0374956
PCMT1	P22061	PCMT1 Protein-L-isoaspartate(D-aspartate) O-methyltransferase PCMT1 Protein-L-isoaspartate(D-aspartate) O-methyl...	0.703936	1	1.09167	1.02213	0.764068	1.01243	0.768079	0.803051	0.0345067	0	0.0450965	0.0129857	0.0276998	0.112927	0.0036399	0.0164884
PPIB	P23284	PPIB Peptidyl-prolyl cis-trans isomerase B	0.903255	1	1.10854	0.931429	0.763728	0.947986	0.84987	0.781126	0.12264	7.85046e-17	0.237101	0.137411	0.122829	0.120891	0.22142	0.19647
PRC1	O43663	PRC1 Protein regulator of cytokinesis 1	0.00569504	1	0.970638	0.425209	1.29139	1.4279	1.00191	0.549588	0.523231	0	0.148357	0.217303	0.118444	0.0838177	0.137608	0.13154
RAB11FIP2	Q7L804	RAB11FIP2 Rab11 family-interacting protein 2	0.0275756	1	1.11122	1.03176	1.02748	1.29278	1.73694	2.36157	1	0	0.114528	0.0546929	0.0572099	0.0339436	0.429119	0.568142
RBL1	P28749	RBL1 Retinoblastoma-like protein 1	0.0461122	1	1.03843	1.0984	1.43983	1.74148	1.32875	1.23316	0.304526	0	0.0471187	0.166635	0.362557	0.338679	0.244174	0.2775
RPLP2	P05387	RPLP2 60S acidic ribosomal protein P2	0.338753	1	1.19823	1.38207	1.01587	1.01856	0.972614	1.23941	0.411996	0	0.165549	0.0463219	0.0982762	0.00676804	0.197112	0.0243683
SAMHD1	Q9Y3Z3	SAMHD1 Deoxynucleoside triphosphate triphosphohydrolase SAMHD1 SAMHD1 Deoxynucleoside triphosphate triphosphohydr...	0.0862991	1	1.02821	1.13436	1.22085	1.53622	0.847512	1.32709	1	0	0.142658	0.113536	0.269744	0.254884	0.218604	0.159839
TBC1D4	O60343	TBC1D4 TBC1 domain family member 4	0.0730998	1	1.24487	1.7737	0.904125	1.04579	1.26629	3.21236	1	0	0.217722	0.0572588	0.0941038	0.141116	0.301182	0.506806
THRAP3	Q9Y2W1	THRAP3 Thyroid hormone receptor-associated protein 3 THRAP3 Thyroid hormone receptor-associated protein...	0.922637	1	1.1438	1.14568	0.892538	1.22726	1.00753	0.968678	0.273767	0	0.110434	0.0100227	0.0929348	0.0612598	0.192598	0.127842
TK1	P04183	TK1 Thymidine kinase, cytosolic	0.0212096	1	1.01053	1.02986	0.852791	0.963541	0.83968	1.14543	1	0	0.0463104	0.0760368	0.0843271	0.0270756	0.0724228	0.115088
TRIM21	P19474	TRIM21 E3 ubiquitin-protein ligase TRIM21	0.928464	1	0.985328	0.864733	0.948635	1.11882	0.968282	0.816738	0.104546	7.85046e-17	0.0233038	0.00232292	0.0319091	0.0507575	0.00597397	0.0253142
TUBB	P07437	TUBB Tubulin beta chain	0.220112	1	1.04689	1.27369	1.0069	1.11407	1.04586	1.33215	0.449725	1.57009e-16	0.035363	0.0515286	0.0636717	0.0295921	0.0839276	0.0833313
ZCCHC6	Q5VYS8	ZCCHC6 Terminal uridylyltransferase 7	0.00614713	1	0.97013	0.915861	0.858019	1.23152	0.99525	0.834472	1	0	0.0539224	0.138086	0.000807035	0.0740061	0.150315	0.0309961

### Sheet: Tab2
			Log2(Fold Change versus WT-CCNE1_DMSO)
Protein	Accession	Description	WT_DMSO	WT_WX-02-308	WT_I-125A	N112C_DMSO	N112C_WX-02-308	N112C_WX-02-326	N112C_I-125A
ANKRD17	O75179	ANKRD17 Ankyrin repeat domain-containing protein 17 ANKRD17 Ankyrin repeat domain-containing protein 1...	0	-0.05	0.57	0.24	0.18	0.02	0.42
CCNE1	P24864	CCNE1 G1/S-specific cyclin-E1	0	0	0	0	0	0	0
CDK2	P24941	CDK2 Cyclin-dependent kinase 2	0	0.02	-0.21	0.1	0.23	0.06	-0.07
CKS1B	P61024	CKS1B Cyclin-dependent kinases regulatory subunit 1 CKS1B Cyclin-dependent kinases regulatory subunit ...	0	0.4	0.23	0.17	1.28	0.17	0.25
CKS2	P33552	CKS2 Cyclin-dependent kinases regulatory subunit 2 CKS2 Cyclin-dependent kinases regulatory subunit 2...	0	0.18	0.06	0.09	1.04	0.08	0.04
HSPA9	P38646	HSPA9 Stress-70 protein, mitochondrial	0	0.3	0.68	-0.05	-0.06	-0.07	0.3
HSPD1	P10809	HSPD1 60 kDa heat shock protein, mitochondrial	0	0.16	0.17	-0.11	0.06	-0.16	-0.09
KIF20B	Q96Q89	KIF20B Kinesin-like protein KIF20B	0	-0.01	-0.14	-0.12	0.37	0.45	0.37
KPNA2	P52292	KPNA2 Importin subunit alpha-1	0	-0.05	0.16	-0.16	-0.14	-0.29	-0.02
KPNB1	Q14974	KPNB1 Importin subunit beta-1	0	-0.02	0.45	0.11	0.11	0.19	0.52
MNAT1	P51948	MNAT1 CDK-activating kinase assembly factor MAT1	0	0.08	-0.32	-0.3	-0.16	-0.36	-0.6
NCL	P19338	NCL Nucleolin	0	0.08	0.72	0.07	0.06	-0.11	0.51
PRC1	O43663	PRC1 Protein regulator of cytokinesis 1	0	-0.02	-1.24	0.37	0.51	0	-0.85
RBL1	P28749	RBL1 Retinoblastoma-like protein 1	0	0.04	0.13	0.53	0.77	0.43	0.3
SAMHD1	Q9Y3Z3	SAMHD1 Deoxynucleoside triphosphate triphosphohydrolase SAMHD1 SAMHD1 Deoxynucleoside triphosphate triphosphohydr...	0	0.04	0.18	0.3	0.62	-0.22	0.42
TK1	P04183	TK1 Thymidine kinase, cytosolic	0	0	0.04	-0.23	-0.06	-0.28	0.19
TUBB	P07437	TUBB Tubulin beta chain	0	0.07	0.35	0.01	0.14	0.07	0.43
ZCCHC6	Q5VYS8	ZCCHC6 Terminal uridylyltransferase 7	0	-0.05	-0.12	-0.21	0.29	-0.01	-0.26

### Sheet: Tab3
			Averaged_relative_enrichment						CV_relative_enrichment
Protein	Accession	Description	Mock_DMSO	WT_DMSO	WT_WX-02-14	CCNE1_DMSO	N112C_WX-02-14	N112C_WX-02-34	Mock_DMSO	WT_DMSO	WT_WX-02-14	N112C_DMSO	N112C_WX-02-14	N112C_WX-02-34
NUP35	Q8NFH5	NUP35 Nucleoporin NUP53	0	1	0.922041	0.950682	0.99495	0.961093	0	0.105071	0.179183	0.13856	0.169876	0.230005
CCNE1	P24864	CCNE1 G1/S-specific cyclin-E1	0.0107557	1	1	1	1	1	0.329554	0.0342192	0.0763073	0.140194	0.0810738	0.134301
PRC1	O43663	PRC1 Protein regulator of cytokinesis 1	0.0108628	1	0.914898	1.20105	1.19836	0.830169	0.594149	0.078163	0.0666781	0.1998	0.0834271	0.206211
ZCCHC6	Q5VYS8	ZCCHC6 Terminal uridylyltransferase 7	0.0112546	1	0.986101	0.863806	1.16973	0.885457	0.639084	0.0481201	0.0760738	0.109518	0.0742429	0.12247
CDK2	P24941	CDK2 Cyclin-dependent kinase 2	0.0136368	1	0.991644	0.981062	1.04545	1.02141	0.557897	0.0308199	0.070734	0.152495	0.117173	0.116847
ELP5	Q8TE02	ELP5 Elongator complex protein 5	0.0162272	1	0.870049	0.928474	0.652618	0.797522	1.22474	0.0581765	0.135496	0.199124	0.154169	0.176955
CKS2	P33552	CKS2 Cyclin-dependent kinases regulatory subunit 2 CKS2 Cyclin-dependent kinases regulatory subunit 2...	0.0179399	1	1.1005	0.95632	1.78871	1.06258	0.746761	0.0644969	0.133543	0.1619	0.112679	0.127425
RAB11FIP2	Q7L804	RAB11FIP2 Rab11 family-interacting protein 2	0.0224839	1	1.13855	1.08677	1.3108	1.0381	1.00628	0.0786577	0.0770877	0.233273	0.069332	0.256216
PCM1	Q15154	PCM1 Pericentriolar material 1 protein	0.0240051	1	0.793223	0.9236	0.827235	0.643148	0.578702	0.0398558	0.15054	0.16211	0.0558466	0.132524
SAMHD1	Q9Y3Z3	SAMHD1 Deoxynucleoside triphosphate triphosphohydrolase SAMHD1 SAMHD1 Deoxynucleoside triphosphate triphosphohydr...	0.0250609	1	0.846238	0.829924	0.792645	0.610853	0.488974	0.103297	0.158387	0.250032	0.135345	0.143527
TK1	P04183	TK1 Thymidine kinase, cytosolic	0.0280068	1	1.01211	0.912578	0.922031	0.798831	0.676211	0.0955017	0.123384	0.182786	0.0701323	0.0696158
CKS1B	P61024	CKS1B Cyclin-dependent kinases regulatory subunit 1 CKS1B Cyclin-dependent kinases regulatory subunit ...	0.0299718	1	1.14333	1.04228	1.99351	1.16062	0.541304	0.102583	0.11282	0.208683	0.0475414	0.151099
NUP98	P52948	NUP98 Nuclear pore complex protein Nup98-Nup96	0.0356877	1	1.03132	1.05022	1.14046	1.06943	1.33463	0.176602	0.16898	0.106326	0.15173	0.137007
ANKRD17	O75179	ANKRD17 Ankyrin repeat domain-containing protein 17 ANKRD17 Ankyrin repeat domain-containing protein 1...	0.0365486	1	0.906163	0.979393	0.960874	0.88137	0.979223	0.117037	0.11913	0.153279	0.13421	0.140593
RBL1	P28749	RBL1 Retinoblastoma-like protein 1	0.0394032	1	1.051	1.1632	1.35714	1.04092	0.544385	0.0927219	0.0898988	0.125854	0.133005	0.129191
KPNB1	Q14974	KPNB1 Importin subunit beta-1	0.0434024	1	0.752632	0.928257	1.00822	1.1601	0.686541	0.157456	0.213714	0.154869	0.14242	0.170885
CDKN1A	P38936	CDKN1A Cyclin-dependent kinase inhibitor 1	0.0434203	1	1.14695	1.17996	1.43938	1.32059	0.813806	0.0764528	0.077911	0.0953681	0.132546	0.170167
KIF20B	Q96Q89	KIF20B Kinesin-like protein KIF20B	0.0580961	1	0.90588	1.07359	1.01236	1.02819	1.31708	0.124394	0.0782386	0.172128	0.108653	0.196477
MNAT1	P51948	MNAT1 CDK-activating kinase assembly factor MAT1	0.0742404	1	1.03417	0.798603	0.792559	0.918162	0.222704	0.0229031	0.0632077	0.19054	0.0996384	0.160667
KPNA2	P52292	KPNA2 Importin subunit alpha-1	0.101725	1	0.852193	1.01761	1.07101	1.13863	0.376316	0.108444	0.217527	0.16987	0.189267	0.0742451
RBL2	Q08999	RBL2 Retinoblastoma-like protein 2	0.114435	1	1.05322	1.05897	1.32277	1.13893	0.429462	0.0380428	0.116805	0.154114	0.21264	0.181777
ELP4	Q96EB1	ELP4 Elongator complex protein 4	0.114591	1	1.00318	0.794336	0.591521	0.847963	1.00051	0.127526	0.118052	0.283357	0.128846	0.148437
TICRR	Q7Z2Z1	TICRR Treslin	0.11838	1	0.989319	0.925615	1.35607	0.890394	0.857151	0.0558061	0.0836465	0.171712	0.0941853	0.154025
TUBA1A	Q71U36	TUBA1A Tubulin alpha-1A chain	0.146188	1	1.06253	0.980864	1.26787	1.11744	0.312822	0.0693098	0.0575941	0.210168	0.126814	0.0991867
CCP110	O43303	CCP110 Centriolar coiled-coil protein of 110 kDa	0.148083	1	1.04308	0.988474	1.18446	0.900464	0.54229	0.185819	0.201235	0.234788	0.146598	0.314675
NPM1	P06748	NPM1 Nucleophosmin	0.173079	1	0.928766	0.947246	1.00288	1.00815	0.108959	0.0868679	0.142928	0.135376	0.0508899	0.151554
ATAD3A	Q9NVI7	ATAD3A ATPase family AAA domain-containing protein 3A ATAD3A ATPase family AAA domain-containing protein...	0.193713	1	0.978635	0.780986	1.2322	1.16873	0.792773	0.21546	0.226927	0.15607	0.207169	0.230727
HSPA1B	P0DMV9	HSPA1B Heat shock 70 kDa protein 1B	0.269995	1	1.11813	0.927055	1.13417	0.994798	0.27032	0.0768838	0.0580933	0.101131	0.121144	0.134196
HSPA8	P11142	HSPA8 Heat shock cognate 71 kDa protein	0.277823	1	1.02595	0.926887	1.01516	0.953849	0.302184	0.0466687	0.0766958	0.116324	0.0359086	0.133263
HSPA5	P11021	HSPA5 78 kDa glucose-regulated protein	0.300774	1	0.93831	0.995759	1.09605	1.02657	0.268022	0.017584	0.171227	0.124501	0.0623568	0.115163
NCL	P19338	NCL Nucleolin	0.317108	1	1.00729	1.19023	1.17158	1.12333	0.0836576	0.151328	0.163326	0.282137	0.170248	0.198144
DNAJA1	P31689	DNAJA1 DnaJ homolog subfamily A member 1	0.317713	1	0.910824	0.992305	1.0207	1.13554	0.454192	0.0952473	0.230162	0.103378	0.252123	0.237395
TUBB	P07437	TUBB Tubulin beta chain	0.328498	1	1.12438	1.08117	1.2398	1.16866	0.352928	0.0698935	0.0733657	0.158313	0.0896711	0.146898
TXN	P10599	TXN Thioredoxin	0.350637	1	0.697342	1.08837	0.688934	0.751272	0.152649	0.1272	0.106138	0.132607	0.1383	0.130199
RPS5	P46782	RPS5 40S ribosomal protein S5	0.390739	1	1.05372	0.993326	0.938947	1.04312	0.14878	0.162251	0.228501	0.140584	0.115472	0.173578
PRDX1	Q06830	PRDX1 Peroxiredoxin-1	0.401528	1	1.00043	0.923058	1.04709	1.00992	0.195324	0.0522162	0.0444502	0.130318	0.0553629	0.103184
RPSA	P08865	RPSA 40S ribosomal protein SA	0.468288	1	0.967723	0.926739	1.26527	1.03735	0.291806	0.207558	0.267596	0.21982	0.100961	0.259839
HSPA9	P38646	HSPA9 Stress-70 protein, mitochondrial	0.531716	1	0.880002	0.898231	1.02397	1.15467	0.0976141	0.0148818	0.239571	0.0844298	0.0930435	0.183235
HNRNPH1	P31943	HNRNPH1 Heterogeneous nuclear ribonucleoprotein H	0.534115	1	0.939809	1.20845	1.08298	1.53541	0.336138	0.0652897	0.346978	0.215863	0.108255	0.0868997
DDX3X	O00571	DDX3X ATP-dependent RNA helicase DDX3X	0.558951	1	0.761025	0.818169	0.970407	0.907766	0.191201	0.0475915	0.150543	0.0863517	0.0697076	0.164494
PGAM5	Q96HS1	PGAM5 Serine/threonine-protein phosphatase PGAM5, mitochondrial PGAM5 Serine/threonine-protein phosphatase PGAM5, ...	0.595895	1	0.928399	0.912906	1.19414	1.03227	0.231767	0.0785077	0.150279	0.0937204	0.112953	0.182284
RPS14	P62263	RPS14 40S ribosomal protein S14	0.635251	1	0.829703	0.740875	0.98552	0.946089	0.198971	0.415189	0.30724	0.138313	0.238236	0.255207
PCMT1	P22061	PCMT1 Protein-L-isoaspartate(D-aspartate) O-methyltransferase PCMT1 Protein-L-isoaspartate(D-aspartate) O-methyl...	0.67344	1	1.18522	1.02506	1.31006	1.1253	0.242853	0.144837	0.0435123	0.124588	0.0440541	0.07406
SDHB	P21912	SDHB Succinate dehydrogenase [ubiquinone] iron-sulfur subunit, mitochondrial [REVIEWED] ENSG00000117118;P21912;B2R545;Q0QEY7;Q9NQ12 SDHB Succinate dehydrogenase [ubiquinone] iron-sul...	0.698337	1	1.08245	1.00819	1.45692	1.23664	0.130914	0.048724	0.149134	0.0970737	0.0521842	0.153819
CCDC124	Q96CT7	CCDC124 Coiled-coil domain-containing protein 124	0.718515	1	0.97788	0.910949	1.08876	0.997607	0.206235	0.0928259	0.113806	0.114493	0.033644	0.187082
ERGIC1	Q969X5	ERGIC1 Endoplasmic reticulum-Golgi intermediate compartment protein 1 ERGIC1 Endoplasmic reticulum-Golgi intermediate co...	0.742555	1	0.980778	0.96151	1.20182	0.963267	0.407479	0.060781	0.0817413	0.11468	0.17003	0.15177
RBM22	Q9NW64	RBM22 Pre-mRNA-splicing factor RBM22	0.806576	1	1.07449	0.96282	1.12773	0.944939	0.168065	0.068417	0.0907611	0.0781918	0.139894	0.177074
DDX17	Q92841	DDX17 Probable ATP-dependent RNA helicase DDX17	0.820509	1	0.855117	0.920464	1.06557	1.09595	0.158282	0.124559	0.21345	0.0365749	0.152725	0.140935
TRIM21	P19474	TRIM21 E3 ubiquitin-protein ligase TRIM21	0.836946	1	0.869049	0.812428	1.04391	0.900783	0.417465	0.0994899	0.128606	0.144374	0.0926646	0.129256
EIF1AY	O14602	EIF1AY Eukaryotic translation initiation factor 1A, Y-chromosomal EIF1AY Eukaryotic translation initiation factor 1A...	0.8922	1	1.06853	1.04726	1.24563	1.18539	0.250448	0.0643419	0.115346	0.124708	0.0864206	0.144875
DDX5	P17844	DDX5 Probable ATP-dependent RNA helicase DDX5	0.895162	1	0.998307	0.99079	1.12507	1.30446	0.368936	0.198862	0.0417553	0.11071	0.21416	0.20792
ERH	P84090	ERH Enhancer of rudimentary homolog	1.02421	1	0.975641	0.843935	1.08813	0.923778	0.20669	0.0502129	0.220787	0.12009	0.0784698	0.255937
BCLAF1	Q9NYF8	BCLAF1 Bcl-2-associated transcription factor 1	1.03149	1	1.06387	0.983714	1.28019	1.06316	0.161435	0.0343654	0.186217	0.184663	0.107827	0.259241
PPIB	P23284	PPIB Peptidyl-prolyl cis-trans isomerase B	1.06656	1	0.921832	0.98778	1.36036	1.229	0.266664	0.0346695	0.0965375	0.0447103	0.155276	0.149346
PCBP1	Q15365	PCBP1 Poly(rC)-binding protein 1	1.09345	1	0.956796	0.938741	1.35754	1.12944	0.213684	0.120963	0.0734593	0.0630627	0.131957	0.17677
THRAP3	Q9Y2W1	THRAP3 Thyroid hormone receptor-associated protein 3 THRAP3 Thyroid hormone receptor-associated protein...	1.10067	1	1.05019	1.00322	1.44266	1.20733	0.182338	0.00987793	0.184118	0.134959	0.0812741	0.210375
POLDIP3	Q9BY77	POLDIP3 Polymerase delta-interacting protein 3	1.1428	1	1.01192	1.02257	1.17826	0.955764	0.129483	0.0880126	0.190669	0.165948	0.0665407	0.0983556
HNRNPK	P61978	HNRNPK Heterogeneous nuclear ribonucleoprotein K	1.15763	1	0.804572	0.989658	1.21417	1.20218	0.263595	0.0966433	0.15536	0.0942496	0.205999	0.162456
DHX9	Q08211	DHX9 ATP-dependent RNA helicase A	1.22968	1	0.950648	0.953043	1.25453	1.24837	0.202415	0.0119473	0.120304	0.106231	0.132798	0.136885
SRP9	P49458	SRP9 Signal recognition particle 9 kDa protein	1.2341	1	0.909448	1.03343	1.0575	1.15295	0.21987	0.0409861	0.11018	0.113975	0.151112	0.168953
HNRNPA1	P09651	HNRNPA1 Heterogeneous nuclear ribonucleoprotein A1 HNRNPA1 Heterogeneous nuclear ribonucleoprotein A1...	1.2454	1	0.952419	1.43513	1.99881	2.01718	0.102485	0.308534	0.152777	0.106962	0.413713	0.289212
PUF60	Q9UHX1	PUF60 Poly(U)-binding-splicing factor PUF60	1.38085	1	0.957509	1.00531	1.32176	1.12821	0.286586	0.023164	0.0689371	0.0962944	0.214158	0.26712
HNRNPU	Q00839	HNRNPU Heterogeneous nuclear ribonucleoprotein U	1.38443	1	1.02504	1.04505	1.38234	1.31842	0.160207	0.137972	0.178996	0.0341639	0.207402	0.143223
SRSF3	P84103	SRSF3 Serine/arginine-rich splicing factor 3	1.38658	1	0.975673	1.01341	1.40369	1.22907	0.245976	0.150964	0.0852952	0.148258	0.262226	0.290903
CHERP	Q8IWX8	CHERP Calcium homeostasis endoplasmic reticulum protein CHERP Calcium homeostasis endoplasmic reticulum pr...	1.49578	1	0.936185	0.954379	1.25554	1.32263	0.0880074	0.114156	0.117622	0.177298	0.247602	0.24759
SMU1	Q2TAY7	SMU1 WD40 repeat-containing protein SMU1	1.64459	1	0.748295	1.00109	1.11984	1.0529	0.210657	0.161682	0.170321	0.382883	0.307395	0.440253
SNRPD3	P62318	SNRPD3 Small nuclear ribonucleoprotein Sm D3	1.65428	1	0.999166	0.99996	1.32189	1.28707	0.204195	0.0313354	0.235034	0.0799862	0.252804	0.206383
HNRNPA2B1	P22626	HNRNPA2B1 Heterogeneous nuclear ribonucleoproteins A2/B1 HNRNPA2B1 Heterogeneous nuclear ribonucleoproteins...	1.92618	1	0.951111	1.09327	1.50182	1.65404	0.123599	0.128998	0.158268	0.148057	0.184721	0.139969
PRPF19	Q9UMS4	PRPF19 Pre-mRNA-processing factor 19	2.04142	1	0.758342	0.851616	1.36099	1.2156	0.203122	0.0912206	0.338972	0.176064	0.282057	0.25167
RBMX	P38159	RBMX RNA-binding motif protein, X chromosome	2.17292	1	1.08979	1.29685	1.97269	1.53499	0.219736	0.200125	0.154574	0.141774	0.170537	0.204284
SNRNP200	O75643	SNRNP200 U5 small nuclear ribonucleoprotein 200 kDa helicase SNRNP200 U5 small nuclear ribonucleoprotein 200 kD...	2.25367	1	0.953583	1.12272	1.52209	1.34847	0.160335	0.128135	0.162253	0.182345	0.287749	0.316453
PRPF8	Q6P2Q9	PRPF8 Pre-mRNA-processing-splicing factor 8	2.60424	1	0.77991	0.998174	1.35617	1.35992	0.163667	0.176773	0.294903	0.115814	0.307679	0.309611
PNN	Q9H307	PNN Pinin	2.87805	1	0.811634	1.22008	1.75323	1.37497	0.133642	0.281693	0.324486	0.247942	0.276935	0.306875

### Sheet: Tab4
			Log2(Fold change versus WT-CCNE1_DMSO)
Protein	Accession	Description	WT_DMSO	WT_WX-02-14	CCNE1_DMSO	N112C_WX-02-14	N112C_WX-02-34
ANKRD17	O75179	ANKRD17 Ankyrin repeat domain-containing protein 17 ANKRD17 Ankyrin repeat domain-containing protein 1...	0	-0.136062	-0.0291463	-0.0588937	-0.184425
ATAD3A	Q9NVI7	ATAD3A ATPase family AAA domain-containing protein 3A ATAD3A ATPase family AAA domain-containing protein...	0	-0.0291463	-0.358454	0.298658	0.226509
CCNE1	P24864	CCNE1 G1/S-specific cyclin-E1	0	0	0	0	0
CCP110	O43303	CCP110 Centriolar coiled-coil protein of 110 kDa	0	0.0565835	-0.0144996	0.238787	-0.152003
CDK2	P24941	CDK2 Cyclin-dependent kinase 2	0	-0.0144996	-0.0291463	0.0703893	0.0285692
CDKN1A	P38936	CDKN1A Cyclin-dependent kinase inhibitor 1	0	0.201634	0.238787	0.526069	0.400538
CKS1B	P61024	CKS1B Cyclin-dependent kinases regulatory subunit 1 CKS1B Cyclin-dependent kinases regulatory subunit ...	0	0.189034	0.0565835	0.992768	0.214125
CKS2	P33552	CKS2 Cyclin-dependent kinases regulatory subunit 2 CKS2 Cyclin-dependent kinases regulatory subunit 2...	0	0.137504	-0.0588937	0.83996	0.0840643
ELP4	Q96EB1	ELP4 Elongator complex protein 4	0	0	-0.340075	-0.761213	-0.234465
ELP5	Q8TE02	ELP5 Elongator complex protein 5	0	-0.200913	-0.104697	-0.621488	-0.321928
KIF20B	Q96Q89	KIF20B Kinesin-like protein KIF20B	0	-0.136062	0.0976108	0.0143553	0.0426443
KPNA2	P52292	KPNA2 Importin subunit alpha-1	0	-0.234465	0.0285692	0.0976108	0.189034
KPNB1	Q14974	KPNB1 Importin subunit beta-1	0	-0.415037	-0.104697	0.0143553	0.214125
MNAT1	P51948	MNAT1 CDK-activating kinase assembly factor MAT1	0	0.0426443	-0.321928	-0.340075	-0.120294
NPM1	P06748	NPM1 Nucleophosmin	0	-0.104697	-0.0740006	0	0.0143553
NUP35	Q8NFH5	NUP35 Nucleoporin NUP53	0	-0.120294	-0.0740006	-0.0144996	-0.0588937
NUP98	P52948	NUP98 Nuclear pore complex protein Nup98-Nup96	0	0.0426443	0.0703893	0.189034	0.0976108
PCM1	Q15154	PCM1 Pericentriolar material 1 protein	0	-0.340075	-0.120294	-0.268817	-0.643856
PRC1	O43663	PRC1 Protein regulator of cytokinesis 1	0	-0.136062	0.263034	0.263034	-0.268817
RAB11FIP2	Q7L804	RAB11FIP2 Rab11 family-interacting protein 2	0	0.189034	0.124328	0.389567	0.0565835
RBL1	P28749	RBL1 Retinoblastoma-like protein 1	0	0.0703893	0.214125	0.443607	0.0565835
RBL2	Q08999	RBL2 Retinoblastoma-like protein 2	0	0.0703893	0.0840643	0.400538	0.189034
SAMHD1	Q9Y3Z3	SAMHD1 Deoxynucleoside triphosphate triphosphohydrolase SAMHD1 SAMHD1 Deoxynucleoside triphosphate triphosphohydr...	0	-0.234465	-0.268817	-0.340075	-0.713119
TICRR	Q7Z2Z1	TICRR Treslin	0	-0.0144996	-0.104697	0.443607	-0.168123
TK1	P04183	TK1 Thymidine kinase, cytosolic	0	0.0143553	-0.136062	-0.120294	-0.321928
TUBA1A	Q71U36	TUBA1A Tubulin alpha-1A chain	0	0.0840643	-0.0291463	0.344828	0.163499
ZCCHC6	Q5VYS8	ZCCHC6 Terminal uridylyltransferase 7	0	-0.0144996	-0.217591	0.226509	-0.168123
